# PfAP2-MRP DNA-binding protein is a master regulator of parasite pathogenesis during malaria parasite blood stages

**DOI:** 10.1101/2023.05.23.541898

**Authors:** Amit Kumar Subudhi, Judith L. Green, Rohit Satyam, Todd Lenz, Rahul P. Salunke, Muhammad Shuaib, Ioannis Isaioglou, Steven Abel, Mohit Gupta, Luke Esau, Tobias Mourier, Raushan Nugmanova, Sara Mfarrej, Rupali Sivapurkar, Zenaida Stead, Fathia Ben Rached, Yogesh Otswal, Rachid Sougrat, Ashraf Dada, Abdullah Fuaad Kadamany, Wolfgang Fischle, Jasmeen Merzaban, Ellen Knuepfer, David J.P. Ferguson, Ishaan Gupta, Karine G. Le Roch, Anthony A. Holder, Arnab Pain

## Abstract

Malaria pathogenicity results from the parasite’s ability to invade, multiply within and then egress from the host red blood cell (RBC). Infected RBCs are remodeled, expressing antigenic variant proteins (such as PfEMP1, coded by the *var* gene family) for immune evasion and survival. These processes require the concerted actions of many proteins, but the molecular regulation is poorly understood. We have characterized an essential *Plasmodium* specific Apicomplexan AP2 (ApiAP2) transcription factor in *Plasmodium falciparum* (PfAP2-MRP; Master Regulator of Pathogenesis) during the intraerythrocytic developmental cycle (IDC). An inducible gene knockout approach showed that PfAP2-MRP is essential for development during the trophozoite stage, and critical for *var* gene regulation, merozoite development and parasite egress. ChIP-seq experiments performed at 16 hour post invasion (h.p.i.) and 40 h.p.i. matching the two peaks of PfAP2-MRP expression, demonstrate binding of PfAP2-MRP to the promoters of genes controlling trophozoite development and host cell remodeling at 16 h.p.i. and antigenic variation and pathogenicity at 40 h.p.i. Using single-cell RNA-seq and fluorescence-activated cell sorting, we show de-repression of most *var* genes in *Δpfap2-mrp* parasites that express multiple PfEMP1 proteins on the surface of infected RBCs. In addition, the *Δpfap2-mrp* parasites overexpress several early gametocyte marker genes at both 16 and 40 h.p.i., indicating a regulatory role in the sexual stage conversion. Using the Chromosomes Conformation Capture experiment (Hi-C), we demonstrate that deletion of PfAP2-MRP results in significant reduction of both intra-chromosomal and inter-chromosomal interactions in heterochromatin clusters. We conclude that PfAP2-MRP is a vital upstream transcriptional regulator controlling essential processes in two distinct developmental stages during the IDC that include parasite growth, chromatin structure and *var* gene expression.
