## Supplementary Data 2 for "PfAP2-MRP DNA-binding protein is a master regulator of parasite pathogenesis during malaria parasite blood stages"

### Sheet: Readme
Enriched gene ontology biological process terms for up and down regulated genes at 16 and 40 h.p.i..

### Sheet: Down_Genes_40h.p.i_GO
GO ID	GO Term	Genes in the bkgd with this term	Genes in your result with this term	Percent of bkgd genes in your result	Fold enrichment	Odds ratio	P-value	Benjamini	Bonferroni
GO:0044409	entry into host	72	36	50	3.47	6.23	5.56e-13	2.29e-10	4.59e-10
GO:0035890	exit from host	19	12	63.2	4.38	10.36	1.39e-06	0.000143	0.00115
GO:0006468	protein phosphorylation	105	30	28.6	1.98	2.44	0.000109	0.00902	0.0902
GO:0002377	immunoglobulin production	8	6	75	5.21	17.98	0.000189	0.013	0.156
GO:0042493	response to drug	101	26	25.7	1.79	2.1	0.00173	0.0753	1
GO:0030036	actin cytoskeleton organization	8	5	62.5	4.34	9.97	0.00235	0.0923	1
GO:0031204	posttranslational protein targeting to membrane, translocation	2	2	100	6.94	Infinity	0.0207	0.462	1
GO:0043269	regulation of ion transport	2	2	100	6.94	Infinity	0.0207	0.462	1
GO:0030497	fatty acid elongation	2	2	100	6.94	Infinity	0.0207	0.462	1

### Sheet: Up_Genes_40h.p.i_GO
GO ID	GO Term	Genes in the bkgd with this term	Genes in your result with this term	Percent of bkgd genes in your result	Fold enrichment	Odds ratio	P-value	Benjamini	Bonferroni
GO:0009405	pathogenesis	100	34	34	3.77	5.59	1.71e-12	6.8e-10	9.75e-10
GO:0006631	fatty acid metabolic process	36	15	41.7	4.63	7.45	1.54e-07	1.75e-05	8.75e-05
GO:0006085	acetyl-CoA biosynthetic process	4	4	100	11.1	Infinity	6.5e-05	0.00288	0.037
GO:0046394	carboxylic acid biosynthetic process	55	15	27.3	3.03	3.89	6.59e-05	0.00288	0.0375
GO:0065002	intracellular protein transmembrane transport	13	6	46.2	5.12	8.77	0.000511	0.0191	0.291
GO:0008610	lipid biosynthetic process	67	15	22.4	2.49	2.99	0.000697	0.0191	0.397
GO:1990542	mitochondrial transmembrane transport	9	4	44.4	4.93	8.15	0.00567	0.0874	1
GO:0034030	ribonucleoside bisphosphate biosynthetic process	9	4	44.4	4.93	8.15	0.00567	0.0874	1
GO:0048284	organelle fusion	3	2	66.7	7.4	20.3	0.0228	0.255	1
GO:0006928	movement of cell or subcellular component	48	9	18.8	2.08	2.36	0.0253	0.266	1
GO:0051188	cofactor biosynthetic process	60	10	16.7	1.85	2.05	0.0398	0.36	1

### Sheet: Down_Genes_16h.p.i_GO
ID	Name	Bgd count	Result count	Result gene list	Pct of bgd	Fold enrichment	Odds ratio	P-value	Benjamini	Bonferroni
GO:0051701	biological process involved in interaction with host	379	121	PF3D7_0100200,PF3D7_0100400,PF3D7_0100600,PF3D7_0100900,PF3D7_0101300,PF3D7_0101600,PF3D7_0102500,PF3D7_0114100,PF3D7_0115400,PF3D7_0115600,PF3D7_0210600,PF3D7_0222100,PF3D7_0222600,PF3D7_0222700,PF3D7_0223100,PF3D7_0223400,PF3D7_0300200,PF3D7_0300800,PF3D7_0323400,PF3D7_0324100,PF3D7_0324600,PF3D7_0324800,PF3D7_0400300,PF3D7_0400700,PF3D7_0400900,PF3D7_0401200,PF3D7_0401300,PF3D7_0401400,PF3D7_0…	31.9	4.26	8.16	2.88e-50	1.97e-47	1.97e-47
GO:0020033	antigenic variation	202	80	PF3D7_0100200,PF3D7_0100400,PF3D7_0100600,PF3D7_0100900,PF3D7_0101600,PF3D7_0115600,PF3D7_0222600,PF3D7_0222700,PF3D7_0223100,PF3D7_0223400,PF3D7_0300200,PF3D7_0300800,PF3D7_0324800,PF3D7_0400300,PF3D7_0400700,PF3D7_0400900,PF3D7_0401200,PF3D7_0401300,PF3D7_0401400,PF3D7_0413200,PF3D7_0413300,PF3D7_0425900,PF3D7_0500500,PF3D7_0532900,PF3D7_0600300,PF3D7_0632000,PF3D7_0632400,PF3D7_0632700,PF3D7_0…	39.6	5.28	10.08	4.27e-40	4.18e-38	2.93e-37
GO:0042783	evasion of host immune response	205	80	PF3D7_0100200,PF3D7_0100400,PF3D7_0100600,PF3D7_0100900,PF3D7_0101600,PF3D7_0115600,PF3D7_0222600,PF3D7_0222700,PF3D7_0223100,PF3D7_0223400,PF3D7_0300200,PF3D7_0300800,PF3D7_0324800,PF3D7_0400300,PF3D7_0400700,PF3D7_0400900,PF3D7_0401200,PF3D7_0401300,PF3D7_0401400,PF3D7_0413200,PF3D7_0413300,PF3D7_0425900,PF3D7_0500500,PF3D7_0532900,PF3D7_0600300,PF3D7_0632000,PF3D7_0632400,PF3D7_0632700,PF3D7_0…	39	5.2	9.83	1.58e-39	1.35e-37	1.08e-36
GO:0052572	response to host immune response	208	80	PF3D7_0100200,PF3D7_0100400,PF3D7_0100600,PF3D7_0100900,PF3D7_0101600,PF3D7_0115600,PF3D7_0222600,PF3D7_0222700,PF3D7_0223100,PF3D7_0223400,PF3D7_0300200,PF3D7_0300800,PF3D7_0324800,PF3D7_0400300,PF3D7_0400700,PF3D7_0400900,PF3D7_0401200,PF3D7_0401300,PF3D7_0401400,PF3D7_0413200,PF3D7_0413300,PF3D7_0425900,PF3D7_0500500,PF3D7_0532900,PF3D7_0600300,PF3D7_0632000,PF3D7_0632400,PF3D7_0632700,PF3D7_0…	38.5	5.13	9.59	5.67e-39	2.59e-37	3.89e-36
GO:0022610	biological adhesion	194	74	PF3D7_0100200,PF3D7_0100400,PF3D7_0100900,PF3D7_0101600,PF3D7_0102500,PF3D7_0115600,PF3D7_0212600,PF3D7_0222600,PF3D7_0223100,PF3D7_0223400,PF3D7_0300200,PF3D7_0300800,PF3D7_0324800,PF3D7_0400300,PF3D7_0400700,PF3D7_0400900,PF3D7_0401200,PF3D7_0401300,PF3D7_0401400,PF3D7_0402300,PF3D7_0413200,PF3D7_0413300,PF3D7_0425900,PF3D7_0600300,PF3D7_0632000,PF3D7_0632400,PF3D7_0632700,PF3D7_0700200,PF3D7_0…	38.1	5.09	9.28	1.17e-35	4.44e-34	7.99e-33
GO:0044417	translocation of molecules into host	14	10	PF3D7_0101300,PF3D7_0114100,PF3D7_0222100,PF3D7_0324100,PF3D7_0700800,PF3D7_0701600,PF3D7_0713100,PF3D7_1039700,PF3D7_1100800,PF3D7_1101700,	71.4	9.52	31.67	3.82e-09	1.19e-07	2.62e-06
GO:0044409	entry into host	100	17	PF3D7_0102500,PF3D7_0210600,PF3D7_0323400,PF3D7_0423800,PF3D7_0424100,PF3D7_0424200,PF3D7_0631900,PF3D7_0731500,PF3D7_1014100,PF3D7_1028700,PF3D7_1035400,PF3D7_1035500,PF3D7_1035900,PF3D7_1310700,PF3D7_1335300,PF3D7_1335400,PF3D7_1342600,	17	2.27	2.6	0.0010647	0.0317095	0.729318
GO:0016485	protein processing	29	7	PF3D7_0320700,PF3D7_0507500,PF3D7_0618600,PF3D7_1106300,PF3D7_1414900,PF3D7_1433600,PF3D7_1441700,	24.1	3.22	3.98	0.00463659	0.127042	1
GO:0006270	DNA replication initiation	16	5	PF3D7_0215800,PF3D7_0411900,PF3D7_0503200,PF3D7_0705300,PF3D7_1463300,	31.3	4.17	5.67	0.00505026	0.133055	1
GO:0006970	response to osmotic stress	3	2	PF3D7_1211100,PF3D7_1304500,	66.7	8.89	24.79	0.0159992	0.342482	1
GO:0006284	base-excision repair	14	4	PF3D7_0506300,PF3D7_1017000,PF3D7_1332600,PF3D7_1442100,	28.6	3.81	4.98	0.0170414	0.353737	1
GO:0007015	actin filament organization	16	4	PF3D7_0613900,PF3D7_1036400,PF3D7_1251200,PF3D7_1342600,	25	3.33	4.14	0.0275089	0.53523	1
GO:0070525	tRNA threonylcarbamoyladenosine metabolic process	4	2	PF3D7_0408900,PF3D7_1244000,	50	6.67	12.39	0.0304165	0.53523	1
GO:0051604	protein maturation	50	8	PF3D7_0320700,PF3D7_0507500,PF3D7_0618600,PF3D7_1106300,PF3D7_1209400,PF3D7_1414900,PF3D7_1433600,PF3D7_1441700,	16	2.13	2.38	0.0308852	0.53523	1
GO:0006465	signal peptide processing	10	3	PF3D7_0320700,PF3D7_0618600,PF3D7_1433600,	30	4	5.32	0.0337809	0.53523	1
GO:0140014	mitotic nuclear division	17	4	PF3D7_0204000,PF3D7_0316500,PF3D7_0501800,PF3D7_1339800,	23.5	3.14	3.83	0.0339049	0.53523	1
GO:0006261	DNA-dependent DNA replication	52	8	PF3D7_0203900,PF3D7_0215800,PF3D7_0411900,PF3D7_0503200,PF3D7_0705300,PF3D7_1017000,PF3D7_1412100,PF3D7_1463300,	15.4	2.05	2.27	0.0380338	0.53523	1
GO:0000819	sister chromatid segregation	19	4	PF3D7_0204000,PF3D7_0316500,PF3D7_0501800,PF3D7_1123800,	21.1	2.81	3.31	0.0490769	0.53523	1

### Sheet: Up_Genes_16h.p.i_GO
ID	Name	Bgd count	Result count	Result gene list	Pct of bgd	Fold enrichment	Odds ratio	P-value	Benjamini	Bonferroni
GO:0009405	obsolete pathogenesis	75	26	PF3D7_0100100,PF3D7_0115700,PF3D7_0209000,PF3D7_0300100,PF3D7_0400100,PF3D7_0426000,PF3D7_0632500,PF3D7_0632800,PF3D7_0700100,PF3D7_0712300,PF3D7_0712400,PF3D7_0712600,PF3D7_0712800,PF3D7_0712900,PF3D7_0800200,PF3D7_0808600,PF3D7_0808700,PF3D7_0809100,PF3D7_0833500,PF3D7_0900100,PF3D7_1000100,PF3D7_1133400,PF3D7_1200400,PF3D7_1219300,PF3D7_1240400,PF3D7_1373500,	34.7	4.05	5.99	1.57e-10	1.23e-07	1.23e-07
GO:0007155	cell adhesion	70	23	PF3D7_0100100,PF3D7_0115700,PF3D7_0400100,PF3D7_0423400,PF3D7_0426000,PF3D7_0607700,PF3D7_0632500,PF3D7_0632800,PF3D7_0707300,PF3D7_0712300,PF3D7_0712400,PF3D7_0712600,PF3D7_0712800,PF3D7_0712900,PF3D7_0800200,PF3D7_0808600,PF3D7_0808700,PF3D7_0809100,PF3D7_0900100,PF3D7_1000100,PF3D7_1200400,PF3D7_1219300,PF3D7_1240400,	32.9	3.84	5.48	6.13e-09	1.61e-06	4.82e-06
GO:0015914	phospholipid transport	10	5	PF3D7_1022700,PF3D7_1138400,PF3D7_1324400,PF3D7_1463500,PF3D7_1468600,	50	5.85	10.82	0.000782406	0.153938	0.615753
GO:0006099	tricarboxylic acid cycle	15	5	PF3D7_0504600,PF3D7_1022500,PF3D7_1108500,PF3D7_1212800,PF3D7_1437700,	33.3	3.9	5.4	0.00650654	0.588781	1
GO:0044409	entry into host	100	16	PF3D7_0209000,PF3D7_0304000,PF3D7_0304600,PF3D7_0423400,PF3D7_0423500,PF3D7_0707300,PF3D7_0722200,PF3D7_0905400,PF3D7_0929400,PF3D7_1116000,PF3D7_1133400,PF3D7_1243900,PF3D7_1335900,PF3D7_1430200,PF3D7_1431400,PF3D7_1459400,	16	1.87	2.08	0.010013	0.600958	1
GO:0071976	cell gliding	11	4	PF3D7_0309100,PF3D7_0812300,PF3D7_1216600,PF3D7_1335900,	36.4	4.25	6.16	0.0106905	0.600958	1
GO:0031667	response to nutrient levels	7	3	PF3D7_0504600,PF3D7_1430400,PF3D7_1444500,	42.9	5.01	8.07	0.0167268	0.610124	1
GO:0032465	regulation of cytokinesis	4	2	PF3D7_0309200,PF3D7_0311400,	50	5.85	10.74	0.0389484	0.610124	1
GO:0031146	SCF-dependent proteasomal ubiquitin-dependent protein catabolic process	4	2	PF3D7_0811000,PF3D7_1247000,	50	5.85	10.74	0.0389484	0.610124	1
GO:0006665	sphingolipid metabolic process	10	3	PF3D7_0920000,PF3D7_1238600,PF3D7_1415700,	30	3.51	4.61	0.0472911	0.610124	1
