## Supplementary Data 4 for "PfAP2-MRP DNA-binding protein is a master regulator of parasite pathogenesis during malaria parasite blood stages"

### Sheet: Readme
Gene ontology biological process terms enriched for the genes whose promoters or intergenic regions bound by PfAP2-MRP at 16 and 40 h.p.i. stages

### Sheet: GO_Biological process_16 hpi
ID	Name	Bgd count	Result count	Result gene list	Pct of bgd	Fold enrichment	Odds ratio	P-value	Benjamini	Bonferroni
GO:0020033	antigenic variation	202	103	PF3D7_0100100,PF3D7_0100800,PF3D7_0101600,PF3D7_0115200,PF3D7_0115700,PF3D7_0200100,PF3D7_0200700,PF3D7_0222700,PF3D7_0223100,PF3D7_0223500,PF3D7_0300200,PF3D7_0300500,PF3D7_0300800,PF3D7_0324400,PF3D7_0400100,PF3D7_0400400,PF3D7_0400500,PF3D7_0400700,PF3D7_0401000,PF3D7_0401200,PF3D7_0401400,PF3D7_0412900,PF3D7_0413100,PF3D7_0413200,PF3D7_0413300,PF3D7_0421100,PF3D7_0421200,PF3D7_0425800,PF3D7_0…	51	3.14	6.03	8.3571e-32	4.5012e-29	1.02458e-28
GO:0006412	translation	271	85	PF3D7_0211800,PF3D7_0212200,PF3D7_0217800,PF3D7_0219200,PF3D7_0304400,PF3D7_0307100,PF3D7_0307200,PF3D7_0315100,PF3D7_0317600,PF3D7_0322900,PF3D7_0415900,PF3D7_0418000,PF3D7_0419800,PF3D7_0516200,PF3D7_0516900,PF3D7_0517000,PF3D7_0519400,PF3D7_0520000,PF3D7_0528200,PF3D7_0604200,PF3D7_0605000,PF3D7_0611700,PF3D7_0612100,PF3D7_0614500,PF3D7_0618300,PF3D7_0622800,PF3D7_0706400,PF3D7_0710600,PF3D7_0…	31.4	1.93	2.53	1.29677e-10	6.62435e-09	1.58984e-07
GO:0006096	glycolytic process	17	9	PF3D7_0624000,PF3D7_0626800,PF3D7_0915400,PF3D7_1015900,PF3D7_1120100,PF3D7_1324900,PF3D7_1439900,PF3D7_1444800,PF3D7_1462800,	52.9	3.27	5.87	0.000523832	0.0207167	0.642218
GO:0000028	ribosomal small subunit assembly	13	7	PF3D7_0719700,PF3D7_0721600,PF3D7_1026800,PF3D7_1308300,PF3D7_1317800,PF3D7_1454600,PF3D7_1461300,	53.8	3.32	6.07	0.00200138	0.068158	1
GO:0009408	response to heat	29	11	PF3D7_0113700,PF3D7_0629200,PF3D7_0708500,PF3D7_0708800,PF3D7_0818900,PF3D7_1116800,PF3D7_1118200,PF3D7_1134000,PF3D7_1211400,PF3D7_1222300,PF3D7_1437900,	37.9	2.34	3.19	0.00392696	0.123448	1
GO:0006325	chromatin organization	23	8	PF3D7_0517400,PF3D7_0617800,PF3D7_0714000,PF3D7_0919000,PF3D7_1104200,PF3D7_1105100,PF3D7_1203700,PF3D7_1220900,	34.8	2.15	2.77	0.0233695	0.473511	1
GO:0031497	chromatin assembly	15	6	PF3D7_0714000,PF3D7_0919000,PF3D7_1104200,PF3D7_1105100,PF3D7_1203700,PF3D7_1220900,	40	2.47	3.46	0.0239629	0.473511	1
GO:0016310	phosphorylation	135	31	PF3D7_0102600,PF3D7_0107600,PF3D7_0302100,PF3D7_0424500,PF3D7_0424700,PF3D7_0623800,PF3D7_0624000,PF3D7_0626800,PF3D7_0708300,PF3D7_0817400,PF3D7_0902000,PF3D7_0902100,PF3D7_0902200,PF3D7_0902400,PF3D7_0902600,PF3D7_0915400,PF3D7_0926100,PF3D7_1015900,PF3D7_1016400,PF3D7_1039000,PF3D7_1108400,PF3D7_1120100,PF3D7_1121300,PF3D7_1136500,PF3D7_1324900,PF3D7_1439900,PF3D7_1441300,PF3D7_1444800,PF3D7_1…	23	1.42	1.56	0.0242509	0.473511	1
GO:0042026	protein refolding	9	4	PF3D7_0818900,PF3D7_0831700,PF3D7_0917900,PF3D7_1134000,	44.4	2.74	4.15	0.0437412	0.641901	1
GO:0055085	transmembrane transport	84	20	PF3D7_0112200,PF3D7_0204700,PF3D7_0210000,PF3D7_0316600,PF3D7_0319700,PF3D7_0508300,PF3D7_0523000,PF3D7_0614300,PF3D7_0905200,PF3D7_0914700,PF3D7_1037300,PF3D7_1124700,PF3D7_1132400,PF3D7_1340800,PF3D7_1346100,PF3D7_1347200,PF3D7_1361100,PF3D7_1432100,PF3D7_1438100,PF3D7_1447900,	23.8	1.47	1.63	0.0444459	0.641901	1
GO:0061077	chaperone-mediated protein folding	17	6	PF3D7_0113700,PF3D7_0818900,PF3D7_0831700,PF3D7_0917900,PF3D7_1134000,PF3D7_1333000,	35.3	2.18	2.83	0.0445037	0.641901	1

### Sheet: GO_Biological process_40 h.p.i.
ID	Name	Bgd count	Result count	Result gene list	Pct of bgd	Fold enrichment	Odds ratio	P-value	Benjamini	Bonferroni
GO:0009405	obsolete pathogenesis	75	58	PF3D7_0100100,PF3D7_0100300,PF3D7_0113800,PF3D7_0115700,PF3D7_0200100,PF3D7_0223500,PF3D7_0300100,PF3D7_0324900,PF3D7_0400100,PF3D7_0400400,PF3D7_0412700,PF3D7_0412900,PF3D7_0413100,PF3D7_0420700,PF3D7_0420900,PF3D7_0421100,PF3D7_0421300,PF3D7_0425800,PF3D7_0426000,PF3D7_0500100,PF3D7_0617400,PF3D7_0632800,PF3D7_0700100,PF3D7_0711700,PF3D7_0712000,PF3D7_0712300,PF3D7_0712400,PF3D7_0712600,PF3D7_0…	77.3	9.13	42.76	1.10488e-48	1.83963e-46	7.3585e-46
GO:0020033	antigenic variation	202	85	PF3D7_0100100,PF3D7_0100200,PF3D7_0101000,PF3D7_0114700,PF3D7_0115300,PF3D7_0115600,PF3D7_0115700,PF3D7_0200100,PF3D7_0200500,PF3D7_0200700,PF3D7_0223500,PF3D7_0324400,PF3D7_0324800,PF3D7_0400100,PF3D7_0400400,PF3D7_0400500,PF3D7_0401200,PF3D7_0401300,PF3D7_0412700,PF3D7_0412900,PF3D7_0413100,PF3D7_0413200,PF3D7_0420700,PF3D7_0420900,PF3D7_0421100,PF3D7_0421300,PF3D7_0425700,PF3D7_0425800,PF3D7_0…	42.1	4.97	9.64	9.64439e-41	9.17595e-39	6.42317e-38
GO:0044409	entry into host	100	27	PF3D7_0404500,PF3D7_0423400,PF3D7_0423500,PF3D7_0501600,PF3D7_0704600,PF3D7_0707300,PF3D7_0722200,PF3D7_0808200,PF3D7_0818200,PF3D7_0905400,PF3D7_0929400,PF3D7_0930300,PF3D7_0934800,PF3D7_1027300,PF3D7_1030200,PF3D7_1035500,PF3D7_1035700,PF3D7_1035900,PF3D7_1222700,PF3D7_1246200,PF3D7_1252100,PF3D7_1321500,PF3D7_1335100,PF3D7_1414400,PF3D7_1431400,PF3D7_1451700,PF3D7_1462800,	27	3.19	4.21	2.79659e-08	7.76054e-07	1.86253e-05
GO:1902850	microtubule cytoskeleton organization involved in mitosis	11	4	PF3D7_0607600,PF3D7_0717500,PF3D7_1346000,PF3D7_1430100,	36.4	4.29	6.23	0.0103337	0.21507	1
GO:0006342	chromatin silencing	3	2	PF3D7_0320900,PF3D7_0617800,	66.7	7.87	21.72	0.0202529	0.364552	1
GO:0070887	Not yet available	4	2	PF3D7_0623500,PF3D7_1027300,	50	5.91	10.86	0.0382462	0.55284	1
GO:0006325	chromatin organization	23	5	PF3D7_0320900,PF3D7_0610400,PF3D7_0617800,PF3D7_0714000,PF3D7_1105100,	21.7	2.57	3.03	0.0399251	0.55284	1
