## Supplementary Data 6 for "PfAP2-MRP DNA-binding protein is a master regulator of parasite pathogenesis during malaria parasite blood stages"

### Sheet: Sheet1
Oligo_Name	Sequence	Comment
Guide_1F	ATTGTATTTATATTCTCAATTGAA	Target to introduce sera2loxPint
Guide_1R	AAACTTCAATTGAGAATATAAATA
Guide_3F	ATTGCCCTTCAATAGATTCGCACA	Target to introduce 3' 3XHA and loxP
Guide_3R	AAACTGTGCGAATCTATTGAAGGG
P 1	ATAGCGGCCGCATTTATTAGATCATCATTTGACAG	Forward Primer to remove stop codon from repair plasmid 2
P 2	AGTTATCCCGGGACTACTTATCTTCTGGTC	Reverse Primer to remove stop codon from repair plasmid 2
P 3	TGGAAATGTGGGTTCTACACCA	Forward primer in the up stream region of HR1
P 4	TCTTAACGGAAATGGGCTCAC	Reverse primer down stream of HR 4
P5	TTTTGGACGCAGTTGCTGAC	Forward primer in the recodnized region R3
P6	CCTTTACCGCGGTCAAGCGTAAT	Reverse primer targeting HA tag sequences
Primer used for qPCR
FIKK11_F	TTCATATGCACCTCCTGAATGT	PF3D7_1149300
FIKK11_R	AGCCATAAGGGTTTACTATTCCA	PF3D7_1149300
EBA175_F	ACGCTGTACGTGTGTCTAGG	PF3D7_0731500
EBA175_R	TGCATAATTGGATTCTACGATCAGG	PF3D7_0731500
EBA181_F	GGGGTTGTAAAGGAAAAAGAAGCA	PF3D7_0102500
EBA181_R	TTTCTATCAGTCGTTTCAGATCCT	PF3D7_0102500
RH4_F	TTTGTACCTCCGAATTCACCA	PF3D7_0424200
RH4_R	AGTGTTTGTATGGAATGACAAGTT	PF3D7_0424200
RH2B_F	AGGGATAATGGAACTGTCGTTT	PF3D7_1335300
RH2B_R	TCTGTTTTCCCACCAACTAAACA	PF3D7_1335300
SUB1_F	TCATGCAACTACCCCCTCGT	PF3D7_0507500
SUB1_R	TCAAAGCTCCCTTCTCCTCAA	PF3D7_0507500
MSP6_F	AAGGGAGCAAATGGTTTAACTGG	PF3D7_1035500
MSP6_R	GAGCACCTCCTCCAAATTCCC	PF3D7_1035500
Seryl_t_lig_F	AAGTAGCAGGTCATCGTGGTT	Internal Control
Seryl_t_lig_R	CAAAGTCATCAAGTTCGGCACA	Internal control
ETRAMP11_F	GCCTTGAATTTTATTGCCCCT	ETRAMP 11
ETRAMP11_R	ACCTGATGCAATGGCAGAGTA	ETRAMP 11
MDV1_F	AGAAAGCACTCTCAAGCCTCT	PF3D7_1216500
MDV1_R	TCCGTTTCTTCATTAGCATTTCCG	PF3D7_1216500
Pfpuf2_F	AGGAGGGGCAAGTGCATATT	PF3D7_0417100
Pfpuf2_R	ACTTTGCGCTACATAACTACCA	PF3D7_0417100
PfS16_F	CTTCGCTTTTGCAAACCTGG	PF3D7_0406200
PfS16_R	TGAAGGGGATCCTTTTCCAGC	PF3D7_0406200
1462500_F	TGCATCCAAACAAATGAAGAGGA	PF3D7_1462500
1462500_R	ATTGGTATGCACTGGTATGTTTTT	PF3D7_1462500
714100_F	AGGTGCAGAATTTCAAGAAATGGA	PF3D7_0714100
714100_R	TTTTGAGAAAACATTCTGTGTTGC	PF3D7_0714100
LSD2_F	CCATTCGAGCTCTGAGTCTGT	PF3D7_0801900
LSD2_R	CCCCACCTCTTCCATATCCG	PF3D7_0801900
Primers used for Chip qPCR
RAP1_chip_F	ATGCACCGATAAGCATTACAC	PF3D7_1410400
RAP1_chip_R	TATGATGTGAATATGTATAATTCCCCGTC	PF3D7_1410400
RhopH2_chip_F	CAATTCTGCAAGCATTTCAAT	PF3D7_0929400
RhopH2_chip_R	CTTGGATGAGAGCACCGAA	PF3D7_0929400
RhopH3_chip_F	TAATATGTACGCAAGGTGCAC	PF3D7_0905400
RhopH3_chip_R	ATTTCTGCACTAAGGATGTATTA	PF3D7_0905400
AP2I_RON3-F1	CAAATCATTCTTTACCTTATGTT	PF3D7_1252100
AP2I_RON3-R1	TTTATCTTTTTGTGCACAGACC	PF3D7_1252100
AP2I_RALP1-F1	CTTATAAGAACGAAATAAGTGTG	PF3D7_0722200
AP2I_RALP1-R1	TGCTCAATATAAAATAAGCACTG	PF3D7_0722200
AP2I_SIP2-F1	CCGTTGATTCGTGCA	PF3D7_0604100
AP2I_SIP2-R1	ATACATATATGCATATGCACTC	PF3D7_0604100
